# Sequence-unrelated long noncoding RNAs converged to modulate the activity of conserved epigenetic machineries across kingdoms

**DOI:** 10.1101/2021.02.26.433017

**Authors:** Camille Fonouni-Farde, Aurélie Christ, Thomas Blein, Juan Sebastián Ramírez-Prado, María Florencia Legascue, David Latrasse, Michaël Moison, Leandro Lucero, Lucía Ferrero, Daniel Gonzalez, Moussa Benhamed, Leandro Quadrana, Martin Crespi, Federico Ariel

## Abstract

RNA-DNA hybrid (R-loop)-associated long noncoding RNAs (lncRNAs), including the Arabidopsis lncRNA *AUXIN-REGULATED PROMOTER LOOP* (*APOLO*), are emerging as important regulators of three-dimensional chromatin conformation and gene transcriptional activity. Here, we showed that in addition to the PRC1-component LIKE-HETEROCHROMATIN PROTEIN 1 (LHP1), *APOLO* interacts with the methylcytosine-binding protein VARIANT IN METHYLATION 1 (VIM1), a conserved homolog of the mammalian DNA methylation regulator UBIQUITIN-LIKE CONTAINING PHD AND RING FINGER DOMAINS 1 (UHRF1). The *APOLO*-VIM1-LHP1 complex directly regulates the transcription of the auxin biosynthesis gene *YUCCA2* by dynamically determining DNA methylation and H3K27me3 deposition over its promoter during the plant thermomorphogenic response. Strikingly, we demonstrated that the lncRNA *UHRF1 Protein Associated Transcript* (*UPAT*), a direct interactor of UHRF1 in humans, can be recognized by VIM1 and LHP1 in plant cells, despite the lack of sequence homology between *UPAT* and *APOLO*. In addition, we showed that increased levels of *APOLO* or *UPAT* hamper VIM1 and LHP1 binding to *YUCCA2* promoter. Collectively, our results uncover a new mechanism in which a plant lncRNA coordinates Polycomb action and DNA methylation, and reveal that evolutionary unrelated lncRNAs may exert similar functions across kingdoms.
