## Supplemental Table 3 for "Sequence-unrelated long noncoding RNAs converged to modulate the activity of conserved epigenetic machineries across kingdoms"

### Sheet: Supplementary Table 3
	BiS-Seq WT-2 & WT-3 vs. vim1			ChIRP-Seq		APOLO targets
	Hypo-methylated genes in CG	Hypo-methylated genes in CHG	Hypo-methylated genes in CHH	APOLO targets		Hypo-methylated in CG in vim1	Hypo-methylated in CHG in vim1	Hypo-methylated in CHH in vim1
	Number: 747	Number: 27	Number: 98	Number: 1974		Number: 67	Number: 3	Number: 11
	AT1G01040	AT1G02790	AT1G04640	AT1G01030	Hypergeometric test:	p = 8 x 10E-3	p = 0.2 (non significant)	p = 4 x 10E-2
	AT1G01930	AT1G11670	AT1G16670	AT1G01130		AT1G02080	AT1G31220	AT1G43730
	AT1G02080	AT1G31220	AT1G31580	AT1G01260		AT1G02690	AT1G47840	AT2G01830
	AT1G02690	AT1G43910	AT1G34245	AT1G02080		AT1G04300	AT3G22960	AT2G10608
	AT1G03060	AT1G47370	AT1G36050	AT1G02630		AT1G13560		AT2G12405
	AT1G03090	AT1G47840	AT1G36920	AT1G02690		AT1G14660		AT2G15420
	AT1G03160	AT1G50740	AT1G37162	AT1G02900		AT1G19520		AT3G25030
	AT1G03860	AT1G53000	AT1G40390	AT1G02950		AT1G21580		AT3G53190
	AT1G04120	AT1G57620	AT1G43624	AT1G03120		AT1G21650		AT4G04960
	AT1G04210	AT1G67105	AT1G43730	AT1G03130		AT1G29320		AT4G05612
	AT1G04300	AT1G75950	AT1G44414	AT1G03340		AT1G30600		AT4G13260
	AT1G04730	AT2G01450	AT1G44835	AT1G03380		AT1G43560		AT5G35680
	AT1G04945	AT2G05620	AT1G47915	AT1G03560		AT1G48490
	AT1G05520	AT2G06000	AT1G48790	AT1G03890		AT1G50940
	AT1G05960	AT2G14530	AT1G50740	AT1G04170		AT1G54710
	AT1G06560	AT2G32270	AT1G61920	AT1G04270		AT1G55050
	AT1G06590	AT3G16140	AT1G65200	AT1G04300		AT1G55325
	AT1G06710	AT3G22960	AT2G01450	AT1G04330		AT1G63300
	AT1G06900	AT3G44700	AT2G01830	AT1G04390		AT1G63640
	AT1G07795	AT4G05520	AT2G01850	AT1G04520		AT1G68830
	AT1G08190	AT4G09340	AT2G03070	AT1G04570		AT1G71770
	AT1G08260	AT4G36930	AT2G05620	AT1G04660		AT1G75560
	AT1G08540	AT5G27340	AT2G05645	AT1G04760		AT2G01830
	AT1G08720	AT5G35940	AT2G05720	AT1G04800		AT2G05810
	AT1G08730	AT5G44578	AT2G06166	AT1G05540		AT2G17580
	AT1G09920	AT5G48905	AT2G06210	AT1G05890		AT2G17970
	AT1G10030	AT5G64680	AT2G06667	AT1G05970		AT2G20060
	AT1G10130		AT2G06925	AT1G06070		AT2G20990
	AT1G10390		AT2G10608	AT1G06220		AT2G26100
	AT1G10910		AT2G12405	AT1G06990		AT2G28290
	AT1G11670		AT2G12945	AT1G07120		AT2G30710
	AT1G12480		AT2G14260	AT1G07135		AT2G33770
	AT1G12930		AT2G15420	AT1G07290		AT2G36850
	AT1G13140		AT2G15555	AT1G07320		AT3G07160
	AT1G13560		AT2G16700	AT1G07340		AT3G09760
	AT1G14510		AT2G18960	AT1G07473		AT3G10980
	AT1G14650		AT2G19870	AT1G07500		AT3G11330
	AT1G14660		AT2G27229	AT1G07880		AT3G12250
	AT1G16260		AT2G39435	AT1G07940		AT3G17440
	AT1G16540		AT3G25030	AT1G08050		AT3G19570
	AT1G16710		AT3G27250	AT1G08060		AT3G22960
	AT1G17210		AT3G28956	AT1G08370		AT3G48190
	AT1G17280		AT3G29200	AT1G08420		AT3G48560
	AT1G17340		AT3G29796	AT1G08650		AT3G49310
	AT1G17580		AT3G30705	AT1G08820		AT3G54830
	AT1G17690		AT3G31950	AT1G08880		AT4G09010
	AT1G18270		AT3G32200	AT1G08920		AT4G09630
	AT1G18460		AT3G32410	AT1G09040		AT4G12620
	AT1G18500		AT3G32980	AT1G09157		AT4G14300
	AT1G18700		AT3G42380	AT1G09270		AT4G36630
	AT1G19160		AT3G43148	AT1G09660		AT5G03560
	AT1G19270		AT3G43580	AT1G09840		AT5G10940
	AT1G19485		AT3G44220	AT1G09860		AT5G11700
	AT1G19520		AT3G45780	AT1G09960		AT5G20490
	AT1G20220		AT3G53190	AT1G10110		AT5G24710
	AT1G20320		AT3G60160	AT1G10210		AT5G26360
	AT1G21210		AT4G03380	AT1G10320		AT5G35980
	AT1G21580		AT4G04370	AT1G10600		AT5G36940
	AT1G21610		AT4G04610	AT1G10610		AT5G43900
	AT1G21650		AT4G04960	AT1G10650		AT5G46470
	AT1G24040		AT4G04990	AT1G10680		AT5G46910
	AT1G25500		AT4G05080	AT1G10800		AT5G51510
	AT1G26370		AT4G05520	AT1G10940		AT5G53550
	AT1G26640		AT4G05612	AT1G10950		AT5G54310
	AT1G26680		AT4G06598	AT1G11000		AT5G56310
	AT1G27200		AT4G06740	AT1G11200		AT5G59480
	AT1G27260		AT4G07410	AT1G11240		AT5G60920
	AT1G27500		AT4G08330	AT1G11650		AT5G65110
	AT1G27770		AT4G08810	AT1G11785
	AT1G28320		AT4G09340	AT1G11905
	AT1G28350		AT4G09530	AT1G11950
	AT1G28920		AT4G13260	AT1G11980
	AT1G29320		AT4G13885	AT1G12360
	AT1G29400		AT4G14390	AT1G12430
	AT1G29470		AT4G16566	AT1G12440
	AT1G29950		AT4G17140	AT1G12550
	AT1G29951		AT4G18150	AT1G12580
	AT1G29952		AT4G22070	AT1G12610
	AT1G30240		AT4G37700	AT1G12640
	AT1G30600		AT5G24160	AT1G12650
	AT1G31730		AT5G26290	AT1G12750
	AT1G32730		AT5G27510	AT1G12980
	AT1G33340		AT5G28060	AT1G13100
	AT1G34190		AT5G28090	AT1G13560
	AT1G34630		AT5G28150	AT1G14440
	AT1G35170		AT5G28220	AT1G14530
	AT1G35210		AT5G28590	AT1G14570
	AT1G35620		AT5G33280	AT1G14580
	AT1G36050		AT5G35120	AT1G14660
	AT1G36070		AT5G35680	AT1G14685
	AT1G36180		AT5G35940	AT1G14710
	AT1G36320		AT5G36220	AT1G14850
	AT1G43560		AT5G37570	AT1G15040
	AT1G43910		AT5G37870	AT1G15140
	AT1G44170		AT5G39320	AT1G15500
	AT1G44446		AT5G42500	AT1G15690
	AT1G45163		AT5G43066	AT1G15830
	AT1G45233		AT5G44760	AT1G15890
	AT1G45248			AT1G15920
	AT1G47550			AT1G16370
	AT1G47560			AT1G16390
	AT1G47770			AT1G16500
	AT1G47870			AT1G16858
	AT1G48310			AT1G16860
	AT1G48490			AT1G17050
	AT1G48598			AT1G17170
	AT1G48600			AT1G17180
	AT1G48790			AT1G17310
	AT1G49600			AT1G17930
	AT1G49730			AT1G18520
	AT1G50030			AT1G18600
	AT1G50240			AT1G18840
	AT1G50260			AT1G19230
	AT1G50590			AT1G19330
	AT1G50710			AT1G19520
	AT1G50940			AT1G19800
	AT1G51600			AT1G19835
	AT1G51610			AT1G19910
	AT1G53000			AT1G19950
	AT1G53165			AT1G20130
	AT1G53270			AT1G20640
	AT1G53420			AT1G20670
	AT1G53440			AT1G20740
	AT1G53480			AT1G20823
	AT1G53490			AT1G20990
	AT1G54115			AT1G21065
	AT1G54510			AT1G21310
	AT1G54560			AT1G21320
	AT1G54710			AT1G21326
	AT1G55020			AT1G21370
	AT1G55050			AT1G21580
	AT1G55090			AT1G21650
	AT1G55250			AT1G21651
	AT1G55325			AT1G21700
	AT1G55860			AT1G21790
	AT1G56380			AT1G21890
	AT1G57620			AT1G21910
	AT1G58037			AT1G21940
	AT1G58230			AT1G21980
	AT1G58250			AT1G22070
	AT1G58520			AT1G22200
	AT1G59740			AT1G22340
	AT1G60400			AT1G22400
	AT1G61030			AT1G22420
	AT1G61460			AT1G22470
	AT1G61810			AT1G22570
	AT1G61850			AT1G22700
	AT1G62200			AT1G22860
	AT1G63300			AT1G22940
	AT1G63640			AT1G23000
	AT1G63700			AT1G23080
	AT1G64300			AT1G23160
	AT1G64530			AT1G23201
	AT1G64760			AT1G23210
	AT1G64790			AT1G23300
	AT1G65070			AT1G23720
	AT1G65120			AT1G23870
	AT1G65170			AT1G24050
	AT1G65810			AT1G24070
	AT1G66390			AT1G24100
	AT1G66900			AT1G24130
	AT1G66930			AT1G24150
	AT1G67105			AT1G24625
	AT1G67880			AT1G25310
	AT1G68570			AT1G25682
	AT1G68830			AT1G26150
	AT1G69020			AT1G26170
	AT1G69710			AT1G26210
	AT1G70280			AT1G26240
	AT1G70960			AT1G26250
	AT1G71110			AT1G26480
	AT1G71770			AT1G26540
	AT1G72410			AT1G26620
	AT1G72440			AT1G27000
	AT1G73310			AT1G27461
	AT1G73340			AT1G27510
	AT1G73920			AT1G27710
	AT1G74360			AT1G27730
	AT1G74770			AT1G27930
	AT1G75560			AT1G28200
	AT1G75850			AT1G28290
	AT1G75950			AT1G28330
	AT1G76200			AT1G28390
	AT1G76520			AT1G28400
	AT1G76710			AT1G28520
	AT1G77010			AT1G28760
	AT1G77460			AT1G28960
	AT1G77600			AT1G29070
	AT1G77840			AT1G29179
	AT1G79190			AT1G29260
	AT1G79490			AT1G29320
	AT1G79890			AT1G29418
	AT1G80410			AT1G29660
	AT1G80680			AT1G29690
	AT1G80710			AT1G29760
	AT1G80750			AT1G29790
	AT2G01170			AT1G29820
	AT2G01830			AT1G30200
	AT2G01960			AT1G30250
	AT2G01980			AT1G30320
	AT2G02560			AT1G30330
	AT2G03070			AT1G30400
	AT2G03510			AT1G30600
	AT2G03630			AT1G30650
	AT2G03670			AT1G30710
	AT2G03822			AT1G30840
	AT2G04235			AT1G30890
	AT2G04240			AT1G30910
	AT2G04690			AT1G31070
	AT2G05620			AT1G31130
	AT2G05630			AT1G31163
	AT2G05810			AT1G31170
	AT2G05830			AT1G31220
	AT2G05910			AT1G31240
	AT2G06000			AT1G31280
	AT2G06420			AT1G31300
	AT2G07050			AT1G31330
	AT2G09795			AT1G31380
	AT2G10260			AT1G31720
	AT2G10535			AT1G31760
	AT2G11271			AT1G31820
	AT2G12646			AT1G32030
	AT2G13540			AT1G32060
	AT2G13895			AT1G32150
	AT2G13950			AT1G32230
	AT2G15240			AT1G32290
	AT2G17580			AT1G32360
	AT2G17790			AT1G32400
	AT2G17970			AT1G32440
	AT2G18000			AT1G32580
	AT2G18700			AT1G32760
	AT2G19500			AT1G33240
	AT2G19520			AT1G33710
	AT2G19870			AT1G33800
	AT2G20000			AT1G34095
	AT2G20060			AT1G34110
	AT2G20330			AT1G34430
	AT2G20580			AT1G34670
	AT2G20990			AT1G34750
	AT2G21300			AT1G35230
	AT2G21480			AT1G35340
	AT2G21655			AT1G35420
	AT2G22496			AT1G35510
	AT2G22530			AT1G35670
	AT2G22650			AT1G35710
	AT2G23450			AT1G36160
	AT2G23980			AT1G36730
	AT2G24040			AT1G36732
	AT2G24120			AT1G36990
	AT2G24755			AT1G37020
	AT2G24762			AT1G37130
	AT2G25490			AT1G40104
	AT2G25530			AT1G42540
	AT2G25737			AT1G43560
	AT2G25800			AT1G43650
	AT2G26100			AT1G43710
	AT2G26510			AT1G43730
	AT2G26770			AT1G43900
	AT2G26890			AT1G43980
	AT2G27600			AT1G44750
	AT2G28290			AT1G44920
	AT2G28480			AT1G44990
	AT2G28490			AT1G45050
	AT2G30200			AT1G45207
	AT2G30210			AT1G46264
	AT2G30710			AT1G47200
	AT2G31320			AT1G47240
	AT2G31870			AT1G47250
	AT2G31900			AT1G47278
	AT2G32000			AT1G47420
	AT2G32170			AT1G47530
	AT2G32270			AT1G47655
	AT2G32320			AT1G47710
	AT2G32350			AT1G47840
	AT2G32430			AT1G48090
	AT2G32810			AT1G48120
	AT2G32870			AT1G48410
	AT2G32950			AT1G48490
	AT2G33210			AT1G48830
	AT2G33770			AT1G48920
	AT2G34110			AT1G48990
	AT2G34090			AT1G49150
	AT2G34660			AT1G49170
	AT2G34710			AT1G49270
	AT2G35320			AT1G49420
	AT2G36680			AT1G49490
	AT2G36690			AT1G49560
	AT2G36720			AT1G49650
	AT2G36810			AT1G49660
	AT2G36850			AT1G49710
	AT2G36910			AT1G49750
	AT2G38280			AT1G49870
	AT2G39240			AT1G50460
	AT2G39260			AT1G50820
	AT2G39770			AT1G50920
	AT2G40860			AT1G50940
	AT2G41710			AT1G51070
	AT2G42640			AT1G51510
	AT2G43180			AT1G51680
	AT2G44040			AT1G51700
	AT2G45010			AT1G52191
	AT2G45270			AT1G52230
	AT2G45480			AT1G52260
	AT2G46020			AT1G52343
	AT2G46200			AT1G52770
	AT2G46230			AT1G53140
	AT2G46450			AT1G53260
	AT2G47410			AT1G53510
	AT2G47510			AT1G53660
	AT2G47850			AT1G53700
	AT3G01060			AT1G53830
	AT3G01460			AT1G53860
	AT3G02320			AT1G53910
	AT3G04380			AT1G54040
	AT3G04460			AT1G54320
	AT3G04490			AT1G54520
	AT3G04600			AT1G54610
	AT3G04710			AT1G54650
	AT3G04740			AT1G54710
	AT3G05040			AT1G54720
	AT3G05090			AT1G55050
	AT3G06330			AT1G55310
	AT3G06400			AT1G55325
	AT3G06650			AT1G55340
	AT3G06910			AT1G55360
	AT3G06930			AT1G55540
	AT3G07160			AT1G55680
	AT3G07680			AT1G55820
	AT3G08530			AT1G56423
	AT3G08850			AT1G56430
	AT3G08980			AT1G56670
	AT3G09760			AT1G56690
	AT3G10380			AT1G57660
	AT3G10410			AT1G57680
	AT3G10980			AT1G57700
	AT3G11330			AT1G58050
	AT3G11460			AT1G58340
	AT3G11964			AT1G58400
	AT3G12250			AT1G58440
	AT3G12290			AT1G58470
	AT3G12590			AT1G59590
	AT3G12810			AT1G59650
	AT3G12950			AT1G59870
	AT3G12980			AT1G59890
	AT3G13065			AT1G60080
	AT3G13100			AT1G60200
	AT3G13120			AT1G60420
	AT3G13180			AT1G60590
	AT3G13290			AT1G60900
	AT3G13490			AT1G60950
	AT3G13560			AT1G60995
	AT3G13870			AT1G61080
	AT3G13930			AT1G61100
	AT3G13990			AT1G61667
	AT3G14400			AT1G61670
	AT3G14570			AT1G61740
	AT3G14840			AT1G61820
	AT3G14930			AT1G62300
	AT3G15220			AT1G62340
	AT3G15470			AT1G62430
	AT3G16010			AT1G62440
	AT3G16200			AT1G62510
	AT3G17340			AT1G62760
	AT3G17360			AT1G62770
	AT3G17440			AT1G62780
	AT3G17480			AT1G62790
	AT3G17740			AT1G62970
	AT3G17850			AT1G62981
	AT3G18060			AT1G63160
	AT3G18290			AT1G63170
	AT3G18600			AT1G63300
	AT3G19230			AT1G63500
	AT3G19280			AT1G63640
	AT3G19570			AT1G63770
	AT3G19630			AT1G63960
	AT3G20160			AT1G64140
	AT3G20210			AT1G64142
	AT3G20780			AT1G64180
	AT3G21450			AT1G64340
	AT3G22425			AT1G64550
	AT3G22590			AT1G64720
	AT3G22950			AT1G65060
	AT3G22960			AT1G65250
	AT3G23270			AT1G65440
	AT3G23420			AT1G65470
	AT3G24150			AT1G65520
	AT3G26020			AT1G65560
	AT3G27190			AT1G65580
	AT3G27670			AT1G65690
	AT3G27740			AT1G65720
	AT3G27870			AT1G65840
	AT3G28670			AT1G66070
	AT3G29033			AT1G66110
	AT3G29255			AT1G66170
	AT3G29670			AT1G66470
	AT3G30320			AT1G66500
	AT3G32040			AT1G66540
	AT3G42060			AT1G66730
	AT3G42786			AT1G66780
	AT3G44280			AT1G67050
	AT3G44290			AT1G67060
	AT3G44330			AT1G67100
	AT3G44700			AT1G67330
	AT3G45240			AT1G67430
	AT3G45242			AT1G67530
	AT3G45510			AT1G67740
	AT3G45630			AT1G67850
	AT3G45690			AT1G67930
	AT3G45720			AT1G68020
	AT3G45850			AT1G68130
	AT3G46220			AT1G68580
	AT3G46700			AT1G68690
	AT3G46820			AT1G68830
	AT3G46920			AT1G68920
	AT3G46960			AT1G69030
	AT3G47690			AT1G69160
	AT3G48190			AT1G69170
	AT3G48560			AT1G69200
	AT3G48860			AT1G69770
	AT3G49310			AT1G70430
	AT3G49890			AT1G70530
	AT3G50030			AT1G70550
	AT3G50370			AT1G70580
	AT3G50460			AT1G70650
	AT3G50590			AT1G70710
	AT3G50674			AT1G70730
	AT3G51050			AT1G70760
	AT3G51120			AT1G70990
	AT3G51150			AT1G71310
	AT3G51610			AT1G71360
	AT3G52610			AT1G71691
	AT3G52640			AT1G71770
	AT3G53570			AT1G71870
	AT3G54090			AT1G72230
	AT3G54100			AT1G72350
	AT3G54360			AT1G72500
	AT3G54650			AT1G73240
	AT3G54750			AT1G73250
	AT3G54830			AT1G73510
	AT3G54860			AT1G73840
	AT3G55160			AT1G74310
	AT3G55400			AT1G74330
	AT3G55620			AT1G74430
	AT3G55677			AT1G74440
	AT3G55850			AT1G74660
	AT3G58480			AT1G74690
	AT3G58490			AT1G74730
	AT3G58500			AT1G74840
	AT3G58520			AT1G74860
	AT3G58560			AT1G75090
	AT3G58590			AT1G75230
	AT3G58750			AT1G75240
	AT3G58760			AT1G75260
	AT3G59020			AT1G75380
	AT3G60740			AT1G75400
	AT3G62500			AT1G75520
	AT3G62700			AT1G75550
	AT3G62910			AT1G75560
	AT4G00230			AT1G75630
	AT4G00450			AT1G75840
	AT4G00630			AT1G76130
	AT4G00740			AT1G76360
	AT4G01280			AT1G76930
	AT4G01310			AT1G77000
	AT4G01400			AT1G77170
	AT4G01630			AT1G77550
	AT4G01860			AT1G77760
	AT4G01920			AT1G77800
	AT4G02930			AT1G77810
	AT4G02970			AT1G77860
	AT4G03110			AT1G77930
	AT4G03250			AT1G77960
	AT4G04180			AT1G78430
	AT4G04200			AT1G78440
	AT4G04790			AT1G78810
	AT4G04860			AT1G78815
	AT4G04910			AT1G78860
	AT4G05160			AT1G78880
	AT4G05190			AT1G78882
	AT4G05631			AT1G79170
	AT4G08025			AT1G79360
	AT4G08250			AT1G79810
	AT4G08280			AT1G80420
	AT4G08330			AT1G80510
	AT4G08460			AT2G01008
	AT4G08540			AT2G01480
	AT4G09000			AT2G01510
	AT4G09010			AT2G01580
	AT4G09140			AT2G01735
	AT4G09180			AT2G01770
	AT4G09340			AT2G01810
	AT4G09630			AT2G01820
	AT4G09640			AT2G01830
	AT4G09760			AT2G02050
	AT4G10050			AT2G02080
	AT4G10180			AT2G02090
	AT4G10190			AT2G02370
	AT4G10200			AT2G02680
	AT4G10440			AT2G02740
	AT4G10760			AT2G03010
	AT4G11600			AT2G03090
	AT4G11920			AT2G03110
	AT4G12230			AT2G03120
	AT4G12460			AT2G03250
	AT4G12620			AT2G03260
	AT4G13050			AT2G03280
	AT4G13918			AT2G03310
	AT4G13920			AT2G03340
	AT4G14160			AT2G03450
	AT4G14290			AT2G03500
	AT4G14300			AT2G03570
	AT4G14650			AT2G03720
	AT4G14950			AT2G03800
	AT4G15090			AT2G03890
	AT4G15540			AT2G04040
	AT4G15790			AT2G04280
	AT4G15940			AT2G04410
	AT4G16155			AT2G04520
	AT4G16250			AT2G04620
	AT4G16480			AT2G04780
	AT4G16566			AT2G05120
	AT4G17140			AT2G05580
	AT4G17500			AT2G05632
	AT4G18460			AT2G05810
	AT4G18730			AT2G05990
	AT4G19020			AT2G06555
	AT4G19191			AT2G07215
	AT4G19610			AT2G07667
	AT4G19710			AT2G07674
	AT4G20340			AT2G07698
	AT4G20930			AT2G07714
	AT4G21260			AT2G07715
	AT4G21410			AT2G07727
	AT4G21600			AT2G07728
	AT4G21670			AT2G07739
	AT4G21880			AT2G07798
	AT4G22970			AT2G07806
	AT4G23080			AT2G07827
	AT4G23470			AT2G07830
	AT4G23560			AT2G07981
	AT4G24480			AT2G08986
	AT4G24970			AT2G10608
	AT4G25030			AT2G10931
	AT4G25120			AT2G11910
	AT4G25230			AT2G12405
	AT4G27060			AT2G12550
	AT4G27190			AT2G13100
	AT4G27640			AT2G13370
	AT4G27910			AT2G13550
	AT4G28200			AT2G13570
	AT4G28390			AT2G14070
	AT4G28860			AT2G14460
	AT4G29360			AT2G14700
	AT4G29510			AT2G14880
	AT4G29540			AT2G14960
	AT4G30990			AT2G15420
	AT4G31100			AT2G15430
	AT4G31230			AT2G15440
	AT4G32820			AT2G15760
	AT4G33200			AT2G15770
	AT4G33240			AT2G15970
	AT4G33480			AT2G16016
	AT4G33780			AT2G16070
	AT4G35500			AT2G16200
	AT4G36080			AT2G16250
	AT4G36630			AT2G16340
	AT4G36930			AT2G16370
	AT4G36980			AT2G16510
	AT4G37210			AT2G16595
	AT4G38360			AT2G16650
	AT4G38470			AT2G16720
	AT4G39140			AT2G16890
	AT4G39270			AT2G16900
	AT4G39420			AT2G17220
	AT4G39460			AT2G17410
	AT5G01130			AT2G17470
	AT5G02310			AT2G17580
	AT5G02410			AT2G17840
	AT5G03420			AT2G17940
	AT5G03560			AT2G17970
	AT5G04320			AT2G18050
	AT5G04560			AT2G18500
	AT5G04885			AT2G18510
	AT5G04930			AT2G18560
	AT5G05450			AT2G18670
	AT5G05970			AT2G18750
	AT5G06210			AT2G18810
	AT5G06220			AT2G18880
	AT5G06230			AT2G19000
	AT5G06600			AT2G19080
	AT5G06780			AT2G19170
	AT5G07300			AT2G19190
	AT5G07410			AT2G19280
	AT5G07480			AT2G19480
	AT5G07710			AT2G19770
	AT5G07910			AT2G19860
	AT5G07980			AT2G20060
	AT5G08630			AT2G20150
	AT5G08740			AT2G20180
	AT5G09410			AT2G20340
	AT5G10470			AT2G20740
	AT5G10540			AT2G20770
	AT5G10600			AT2G20990
	AT5G10720			AT2G21070
	AT5G10840			AT2G21130
	AT5G10940			AT2G21560
	AT5G11370			AT2G21620
	AT5G11430			AT2G21830
	AT5G11560			AT2G22120
	AT5G11700			AT2G22180
	AT5G11840			AT2G22470
	AT5G12410			AT2G22475
	AT5G12890			AT2G22820
	AT5G13130			AT2G22870
	AT5G13400			AT2G22900
	AT5G13480			AT2G23120
	AT5G15280			AT2G23150
	AT5G15730			AT2G23260
	AT5G16510			AT2G23290
	AT5G17520			AT2G23390
	AT5G17930			AT2G23760
	AT5G18525			AT2G23950
	AT5G18570			AT2G23990
	AT5G18610			AT2G24170
	AT5G19095			AT2G24400
	AT5G19257			AT2G24450
	AT5G19760			AT2G24490
	AT5G19820			AT2G24530
	AT5G20490			AT2G24550
	AT5G21030			AT2G24820
	AT5G21060			AT2G24940
	AT5G22510			AT2G24945
	AT5G22720			AT2G24980
	AT5G22730			AT2G25050
	AT5G23380			AT2G25052
	AT5G23450			AT2G25090
	AT5G23630			AT2G25110
	AT5G24160			AT2G25190
	AT5G24430			AT2G25290
	AT5G24710			AT2G25520
	AT5G24740			AT2G25680
	AT5G24810			AT2G25690
	AT5G25110			AT2G25790
	AT5G25170			AT2G25900
	AT5G25560			AT2G26100
	AT5G25780			AT2G26110
	AT5G25800			AT2G26180
	AT5G25950			AT2G26260
	AT5G26300			AT2G26280
	AT5G26360			AT2G26420
	AT5G26910			AT2G26450
	AT5G27030			AT2G27010
	AT5G27300			AT2G27035
	AT5G27410			AT2G27080
	AT5G27600			AT2G27150
	AT5G28020			AT2G27160
	AT5G28463			AT2G27228
	AT5G28630			AT2G27230
	AT5G28850			AT2G27260
	AT5G30495			AT2G27380
	AT5G33280			AT2G27389
	AT5G33290			AT2G27390
	AT5G34850			AT2G27700
	AT5G34940			AT2G27950
	AT5G35050			AT2G28240
	AT5G35940			AT2G28290
	AT5G35980			AT2G28315
	AT5G36210			AT2G28380
	AT5G36940			AT2G28420
	AT5G37190			AT2G28630
	AT5G37310			AT2G28690
	AT5G37510			AT2G28720
	AT5G38005			AT2G28740
	AT5G38880			AT2G28890
	AT5G39320			AT2G28960
	AT5G39500			AT2G29020
	AT5G39510			AT2G29200
	AT5G40880			AT2G29250
	AT5G42230			AT2G29420
	AT5G42620			AT2G29500
	AT5G42840			AT2G29620
	AT5G42950			AT2G29660
	AT5G43350			AT2G29980
	AT5G43380			AT2G30000
	AT5G43710			AT2G30080
	AT5G43900			AT2G30105
	AT5G44010			AT2G30150
	AT5G44250			AT2G30395
	AT5G44578			AT2G30460
	AT5G44740			AT2G30550
	AT5G44750			AT2G30590
	AT5G44800			AT2G30670
	AT5G44930			AT2G30710
	AT5G45290			AT2G30880
	AT5G45340			AT2G30920
	AT5G46210			AT2G31100
	AT5G46290			AT2G31210
	AT5G46470			AT2G31370
	AT5G46910			AT2G31510
	AT5G47020			AT2G31550
	AT5G47440			AT2G31670
	AT5G47490			AT2G31740
	AT5G47530			AT2G31930
	AT5G48030			AT2G32080
	AT5G48160			AT2G32100
	AT5G48450			AT2G32200
	AT5G48730			AT2G32370
	AT5G48905			AT2G32690
	AT5G48960			AT2G32710
	AT5G49460			AT2G33170
	AT5G49570			AT2G33350
	AT5G49880			AT2G33540
	AT5G51410			AT2G33720
	AT5G51510			AT2G33770
	AT5G51660			AT2G33860
	AT5G52410			AT2G34355
	AT5G52910			AT2G34380
	AT5G53048			AT2G34655
	AT5G53050			AT2G34720
	AT5G53550			AT2G34790
	AT5G54090			AT2G34840
	AT5G54310			AT2G35020
	AT5G55060			AT2G35050
	AT5G55190			AT2G35060
	AT5G55540			AT2G35100
	AT5G56310			AT2G35230
	AT5G57940			AT2G35310
	AT5G59010			AT2G35480
	AT5G59430			AT2G35650
	AT5G59480			AT2G35910
	AT5G59650			AT2G36000
	AT5G60920			AT2G36120
	AT5G60930			AT2G36300
	AT5G60940			AT2G36330
	AT5G61780			AT2G36370
	AT5G61840			AT2G36410
	AT5G61910			AT2G36460
	AT5G62040			AT2G36490
	AT5G62250			AT2G36550
	AT5G62990			AT2G36640
	AT5G63030			AT2G36850
	AT5G63320			AT2G36890
	AT5G63940			AT2G36900
	AT5G64170			AT2G36960
	AT5G64650			AT2G37020
	AT5G65110			AT2G37035
	AT5G65540			AT2G37050
				AT2G37180
				AT2G37370
				AT2G37410
				AT2G37440
				AT2G37520
				AT2G37590
				AT2G37640
				AT2G37660
				AT2G37770
				AT2G38160
				AT2G38230
				AT2G38250
				AT2G38320
				AT2G38650
				AT2G38940
				AT2G39030
				AT2G39140
				AT2G39210
				AT2G39230
				AT2G39320
				AT2G39570
				AT2G39800
				AT2G39870
				AT2G39890
				AT2G40120
				AT2G40210
				AT2G40260
				AT2G40320
				AT2G40340
				AT2G40520
				AT2G40690
				AT2G40800
				AT2G40840
				AT2G41260
				AT2G41470
				AT2G41640
				AT2G41740
				AT2G41905
				AT2G41945
				AT2G42060
				AT2G42500
				AT2G42860
				AT2G42890
				AT2G43100
				AT2G43190
				AT2G43200
				AT2G43420
				AT2G43745
				AT2G43870
				AT2G43970
				AT2G44065
				AT2G44160
				AT2G44230
				AT2G44260
				AT2G44620
				AT2G44760
				AT2G44790
				AT2G45120
				AT2G45170
				AT2G45590
				AT2G45720
				AT2G45820
				AT2G46110
				AT2G46260
				AT2G46375
				AT2G46520
				AT2G46680
				AT2G46850
				AT2G47010
				AT2G47150
				AT2G47170
				AT2G47360
				AT2G47530
				AT2G47770
				AT2G48100
				AT2G48110
				AT3G01010
				AT3G01320
				AT3G01410
				AT3G01560
				AT3G01640
				AT3G01790
				AT3G02110
				AT3G02120
				AT3G02140
				AT3G02170
				AT3G02250
				AT3G02280
				AT3G02480
				AT3G02550
				AT3G02600
				AT3G02645
				AT3G02880
				AT3G02930
				AT3G03210
				AT3G03590
				AT3G03650
				AT3G03773
				AT3G04400
				AT3G04510
				AT3G04590
				AT3G04810
				AT3G04850
				AT3G04870
				AT3G05170
				AT3G05190
				AT3G05970
				AT3G06080
				AT3G06150
				AT3G06170
				AT3G06370
				AT3G06450
				AT3G06720
				AT3G07070
				AT3G07150
				AT3G07160
				AT3G07200
				AT3G07630
				AT3G08020
				AT3G08650
				AT3G08690
				AT3G08790
				AT3G08990
				AT3G09035
				AT3G09550
				AT3G09560
				AT3G09710
				AT3G09760
				AT3G09980
				AT3G10020
				AT3G10130
				AT3G10500
				AT3G10760
				AT3G10810
				AT3G10820
				AT3G10980
				AT3G10985
				AT3G11100
				AT3G11170
				AT3G11330
				AT3G11410
				AT3G11490
				AT3G11730
				AT3G12200
				AT3G12250
				AT3G12345
				AT3G12410
				AT3G13050
				AT3G13110
				AT3G13150
				AT3G13222
				AT3G13340
				AT3G13500
				AT3G13510
				AT3G13570
				AT3G13600
				AT3G13620
				AT3G13810
				AT3G13840
				AT3G13890
				AT3G13980
				AT3G14190
				AT3G14230
				AT3G14310
				AT3G14370
				AT3G14770
				AT3G14860
				AT3G15010
				AT3G15190
				AT3G15200
				AT3G15700
				AT3G15790
				AT3G15890
				AT3G16110
				AT3G16240
				AT3G16270
				AT3G16370
				AT3G16390
				AT3G16480
				AT3G16500
				AT3G16520
				AT3G17205
				AT3G17430
				AT3G17440
				AT3G17920
				AT3G18050
				AT3G18295
				AT3G18360
				AT3G18390
				AT3G18520
				AT3G18550
				AT3G18690
				AT3G18715
				AT3G18790
				AT3G18830
				AT3G19020
				AT3G19410
				AT3G19480
				AT3G19570
				AT3G19720
				AT3G19820
				AT3G20040
				AT3G20310
				AT3G20430
				AT3G20470
				AT3G20550
				AT3G20680
				AT3G20770
				AT3G20898
				AT3G20900
				AT3G20920
				AT3G21060
				AT3G21070
				AT3G21100
				AT3G21160
				AT3G21230
				AT3G21250
				AT3G21330
				AT3G21560
				AT3G21600
				AT3G21690
				AT3G21780
				AT3G22053
				AT3G22120
				AT3G22142
				AT3G22250
				AT3G22430
				AT3G22440
				AT3G22520
				AT3G22640
				AT3G22870
				AT3G22942
				AT3G22960
				AT3G23030
				AT3G23090
				AT3G23150
				AT3G23210
				AT3G23350
				AT3G23380
				AT3G23400
				AT3G23450
				AT3G23490
				AT3G23600
				AT3G23660
				AT3G23750
				AT3G23810
				AT3G24070
				AT3G24190
				AT3G24250
				AT3G24300
				AT3G24460
				AT3G24520
				AT3G24535
				AT3G24610
				AT3G24650
				AT3G24760
				AT3G24780
				AT3G24830
				AT3G24860
				AT3G24890
				AT3G25030
				AT3G25090
				AT3G25110
				AT3G25190
				AT3G25500
				AT3G25577
				AT3G25660
				AT3G25719
				AT3G25727
				AT3G25900
				AT3G25950
				AT3G25970
				AT3G26340
				AT3G26400
				AT3G26450
				AT3G26670
				AT3G26750
				AT3G26760
				AT3G26932
				AT3G26990
				AT3G27020
				AT3G27060
				AT3G27200
				AT3G27280
				AT3G27570
				AT3G27660
				AT3G27820
				AT3G27830
				AT3G27860
				AT3G27890
				AT3G28070
				AT3G28140
				AT3G28320
				AT3G28480
				AT3G28550
				AT3G28690
				AT3G28720
				AT3G28830
				AT3G28880
				AT3G28900
				AT3G28918
				AT3G29090
				AT3G29240
				AT3G29300
				AT3G29310
				AT3G29360
				AT3G29575
				AT3G29797
				AT3G30775
				AT3G33520
				AT3G42050
				AT3G42660
				AT3G43600
				AT3G43630
				AT3G43722
				AT3G43833
				AT3G43940
				AT3G44050
				AT3G44140
				AT3G44150
				AT3G44530
				AT3G44770
				AT3G44830
				AT3G45040
				AT3G45210
				AT3G45680
				AT3G45820
				AT3G45980
				AT3G46090
				AT3G46340
				AT3G46360
				AT3G46510
				AT3G46620
				AT3G46830
				AT3G46980
				AT3G47110
				AT3G47350
				AT3G47410
				AT3G47420
				AT3G47430
				AT3G47800
				AT3G47950
				AT3G48010
				AT3G48190
				AT3G48270
				AT3G48350
				AT3G48520
				AT3G48560
				AT3G48590
				AT3G48690
				AT3G49010
				AT3G49100
				AT3G49142
				AT3G49170
				AT3G49220
				AT3G49310
				AT3G49390
				AT3G49570
				AT3G49601
				AT3G49720
				AT3G49950
				AT3G50050
				AT3G50080
				AT3G50200
				AT3G50320
				AT3G50390
				AT3G50440
				AT3G50580
				AT3G50650
				AT3G50670
				AT3G50780
				AT3G50890
				AT3G51160
				AT3G51740
				AT3G51800
				AT3G51860
				AT3G51895
				AT3G52020
				AT3G52230
				AT3G52380
				AT3G52560
				AT3G52920
				AT3G53000
				AT3G53190
				AT3G53230
				AT3G53260
				AT3G53350
				AT3G53390
				AT3G53430
				AT3G53460
				AT3G53780
				AT3G53830
				AT3G53850
				AT3G53930
				AT3G54140
				AT3G54270
				AT3G54300
				AT3G54320
				AT3G54580
				AT3G54590
				AT3G54630
				AT3G54810
				AT3G54830
				AT3G54920
				AT3G54930
				AT3G54970
				AT3G55050
				AT3G55120
				AT3G55230
				AT3G55250
				AT3G55270
				AT3G55340
				AT3G55360
				AT3G55460
				AT3G55560
				AT3G55590
				AT3G55730
				AT3G55970
				AT3G56090
				AT3G56310
				AT3G56370
				AT3G56580
				AT3G56940
				AT3G57040
				AT3G57062
				AT3G57400
				AT3G57410
				AT3G57460
				AT3G57470
				AT3G57660
				AT3G57670
				AT3G57860
				AT3G58070
				AT3G58570
				AT3G58610
				AT3G58660
				AT3G58720
				AT3G59400
				AT3G59900
				AT3G60080
				AT3G60130
				AT3G60360
				AT3G60460
				AT3G60590
				AT3G60630
				AT3G61028
				AT3G61550
				AT3G61590
				AT3G61850
				AT3G61870
				AT3G61920
				AT3G62120
				AT3G62300
				AT3G62320
				AT3G62340
				AT3G62900
				AT3G63070
				AT3G63090
				AT4G00110
				AT4G00310
				AT4G00335
				AT4G00355
				AT4G00370
				AT4G00390
				AT4G00430
				AT4G00520
				AT4G00580
				AT4G00730
				AT4G00820
				AT4G00870
				AT4G01050
				AT4G01260
				AT4G01320
				AT4G01470
				AT4G01575
				AT4G01610
				AT4G01660
				AT4G01700
				AT4G01720
				AT4G01780
				AT4G01870
				AT4G01985
				AT4G02150
				AT4G02190
				AT4G02410
				AT4G02489
				AT4G02790
				AT4G03020
				AT4G03100
				AT4G03113
				AT4G03115
				AT4G03175
				AT4G03565
				AT4G04620
				AT4G04680
				AT4G04720
				AT4G04810
				AT4G04960
				AT4G05100
				AT4G05612
				AT4G07825
				AT4G08160
				AT4G08263
				AT4G08290
				AT4G08395
				AT4G08400
				AT4G08410
				AT4G08510
				AT4G08790
				AT4G08850
				AT4G08920
				AT4G08950
				AT4G09010
				AT4G09630
				AT4G09650
				AT4G10130
				AT4G10360
				AT4G10390
				AT4G10430
				AT4G10450
				AT4G10480
				AT4G10500
				AT4G10590
				AT4G10620
				AT4G11120
				AT4G11210
				AT4G11260
				AT4G11290
				AT4G11350
				AT4G11560
				AT4G11680
				AT4G11950
				AT4G11960
				AT4G11990
				AT4G12240
				AT4G12400
				AT4G12420
				AT4G12450
				AT4G12530
				AT4G12620
				AT4G12870
				AT4G13000
				AT4G13070
				AT4G13100
				AT4G13250
				AT4G13260
				AT4G13340
				AT4G13390
				AT4G13400
				AT4G13615
				AT4G13710
				AT4G13840
				AT4G13940
				AT4G13990
				AT4G14140
				AT4G14300
				AT4G14350
				AT4G14420
				AT4G14465
				AT4G14700
				AT4G15010
				AT4G15160
				AT4G15260
				AT4G15470
				AT4G15530
				AT4G15550
				AT4G16143
				AT4G16180
				AT4G16340
				AT4G16442
				AT4G16550
				AT4G16563
				AT4G16630
				AT4G17550
				AT4G17580
				AT4G17615
				AT4G17790
				AT4G17950
				AT4G18010
				AT4G18470
				AT4G18670
				AT4G18680
				AT4G18700
				AT4G18760
				AT4G18820
				AT4G18830
				AT4G19450
				AT4G19640
				AT4G19760
				AT4G19950
				AT4G20235
				AT4G20260
				AT4G20740
				AT4G20770
				AT4G20790
				AT4G20850
				AT4G20880
				AT4G21220
				AT4G21350
				AT4G21770
				AT4G21820
				AT4G21900
				AT4G22210
				AT4G22212
				AT4G22280
				AT4G22285
				AT4G22290
				AT4G22430
				AT4G22485
				AT4G22505
				AT4G22550
				AT4G22670
				AT4G22690
				AT4G22710
				AT4G22810
				AT4G22900
				AT4G23070
				AT4G23160
				AT4G23260
				AT4G23400
				AT4G23540
				AT4G23660
				AT4G23700
				AT4G23850
				AT4G24130
				AT4G24390
				AT4G24580
				AT4G24640
				AT4G24780
				AT4G24972
				AT4G25250
				AT4G25270
				AT4G25320
				AT4G25340
				AT4G25360
				AT4G25440
				AT4G25630
				AT4G25930
				AT4G26040
				AT4G26240
				AT4G26640
				AT4G26820
				AT4G26990
				AT4G27180
				AT4G27300
				AT4G27310
				AT4G27450
				AT4G27595
				AT4G27880
				AT4G28088
				AT4G28330
				AT4G28520
				AT4G28650
				AT4G28700
				AT4G28820
				AT4G28980
				AT4G29020
				AT4G29030
				AT4G29130
				AT4G29250
				AT4G29340
				AT4G29630
				AT4G29640
				AT4G29710
				AT4G29770
				AT4G29910
				AT4G29950
				AT4G30020
				AT4G30160
				AT4G30230
				AT4G30260
				AT4G30360
				AT4G30590
				AT4G31180
				AT4G31360
				AT4G31390
				AT4G31670
				AT4G31710
				AT4G31790
				AT4G32160
				AT4G32190
				AT4G32330
				AT4G32540
				AT4G32551
				AT4G32570
				AT4G32750
				AT4G32940
				AT4G33000
				AT4G33060
				AT4G33220
				AT4G33350
				AT4G33610
				AT4G34150
				AT4G34200
				AT4G34250
				AT4G34530
				AT4G34540
				AT4G35120
				AT4G35240
				AT4G35280
				AT4G35460
				AT4G35490
				AT4G35540
				AT4G35600
				AT4G35700
				AT4G35900
				AT4G36120
				AT4G36190
				AT4G36195
				AT4G36515
				AT4G36590
				AT4G36630
				AT4G36660
				AT4G36700
				AT4G36790
				AT4G36830
				AT4G36890
				AT4G36950
				AT4G37030
				AT4G37320
				AT4G37440
				AT4G37580
				AT4G37650
				AT4G37750
				AT4G37760
				AT4G37770
				AT4G37900
				AT4G37930
				AT4G38080
				AT4G38710
				AT4G38770
				AT4G38860
				AT4G38970
				AT4G39080
				AT4G39190
				AT4G39330
				AT4G39340
				AT4G39610
				AT4G39780
				AT4G39840
				AT4G40090
				AT5G01160
				AT5G01350
				AT5G01380
				AT5G01740
				AT5G01760
				AT5G01840
				AT5G01920
				AT5G02010
				AT5G02030
				AT5G02100
				AT5G02460
				AT5G02790
				AT5G02850
				AT5G02860
				AT5G02890
				AT5G03150
				AT5G03240
				AT5G03280
				AT5G03545
				AT5G03560
				AT5G03570
				AT5G03620
				AT5G03670
				AT5G03700
				AT5G03910
				AT5G03940
				AT5G04190
				AT5G04200
				AT5G04290
				AT5G04360
				AT5G04460
				AT5G04540
				AT5G04720
				AT5G04970
				AT5G05230
				AT5G05360
				AT5G05460
				AT5G06090
				AT5G06110
				AT5G06120
				AT5G06250
				AT5G06570
				AT5G06630
				AT5G06640
				AT5G06680
				AT5G06700
				AT5G06750
				AT5G06850
				AT5G07070
				AT5G07090
				AT5G07250
				AT5G07670
				AT5G08391
				AT5G08710
				AT5G08730
				AT5G09225
				AT5G09240
				AT5G09330
				AT5G09530
				AT5G09570
				AT5G09590
				AT5G09610
				AT5G09620
				AT5G09810
				AT5G10180
				AT5G10190
				AT5G10440
				AT5G10450
				AT5G10940
				AT5G11030
				AT5G11090
				AT5G11230
				AT5G11440
				AT5G11600
				AT5G11700
				AT5G12020
				AT5G12370
				AT5G13090
				AT5G13200
				AT5G13210
				AT5G13420
				AT5G13570
				AT5G13800
				AT5G13890
				AT5G13990
				AT5G14010
				AT5G14030
				AT5G14040
				AT5G14100
				AT5G14270
				AT5G14390
				AT5G14430
				AT5G14540
				AT5G14570
				AT5G14610
				AT5G14760
				AT5G14850
				AT5G14890
				AT5G14920
				AT5G14940
				AT5G15110
				AT5G15130
				AT5G15190
				AT5G15430
				AT5G15440
				AT5G15540
				AT5G15640
				AT5G15710
				AT5G15830
				AT5G15980
				AT5G16240
				AT5G16290
				AT5G16460
				AT5G16560
				AT5G17170
				AT5G17220
				AT5G17310
				AT5G17850
				AT5G18040
				AT5G18065
				AT5G18120
				AT5G18270
				AT5G18590
				AT5G18630
				AT5G18640
				AT5G19080
				AT5G19120
				AT5G19230
				AT5G19250
				AT5G19290
				AT5G19630
				AT5G19650
				AT5G19690
				AT5G19960
				AT5G20010
				AT5G20020
				AT5G20130
				AT5G20190
				AT5G20280
				AT5G20300
				AT5G20320
				AT5G20450
				AT5G20490
				AT5G20570
				AT5G20630
				AT5G20660
				AT5G20830
				AT5G20850
				AT5G21105
				AT5G22200
				AT5G22450
				AT5G22540
				AT5G22560
				AT5G22570
				AT5G22640
				AT5G22740
				AT5G23070
				AT5G23430
				AT5G23540
				AT5G23570
				AT5G23650
				AT5G23740
				AT5G23850
				AT5G24000
				AT5G24165
				AT5G24320
				AT5G24660
				AT5G24670
				AT5G24710
				AT5G24770
				AT5G24850
				AT5G24870
				AT5G24930
				AT5G25020
				AT5G25080
				AT5G25210
				AT5G25250
				AT5G25270
				AT5G25360
				AT5G25890
				AT5G26210
				AT5G26230
				AT5G26360
				AT5G26720
				AT5G26805
				AT5G26830
				AT5G27110
				AT5G27210
				AT5G27320
				AT5G27460
				AT5G27530
				AT5G27650
				AT5G27770
				AT5G27830
				AT5G28040
				AT5G28050
				AT5G28180
				AT5G28300
				AT5G28500
				AT5G28610
				AT5G28640
				AT5G28821
				AT5G28920
				AT5G30490
				AT5G30510
				AT5G33320
				AT5G33390
				AT5G34930
				AT5G35100
				AT5G35410
				AT5G35550
				AT5G35570
				AT5G35670
				AT5G35680
				AT5G35735
				AT5G35910
				AT5G35930
				AT5G35980
				AT5G36120
				AT5G36230
				AT5G36940
				AT5G37780
				AT5G37830
				AT5G38386
				AT5G38470
				AT5G38560
				AT5G38610
				AT5G38630
				AT5G38710
				AT5G38820
				AT5G39450
				AT5G39560
				AT5G39650
				AT5G39890
				AT5G39940
				AT5G40060
				AT5G40260
				AT5G40405
				AT5G40470
				AT5G40595
				AT5G40600
				AT5G40650
				AT5G40720
				AT5G40820
				AT5G40910
				AT5G41280
				AT5G41300
				AT5G41370
				AT5G41700
				AT5G42010
				AT5G42100
				AT5G42220
				AT5G42250
				AT5G42270
				AT5G42310
				AT5G42540
				AT5G42560
				AT5G42591
				AT5G42635
				AT5G42650
				AT5G42670
				AT5G42780
				AT5G42970
				AT5G43070
				AT5G43190
				AT5G43270
				AT5G43340
				AT5G43670
				AT5G43760
				AT5G43790
				AT5G43900
				AT5G44040
				AT5G44130
				AT5G44200
				AT5G44450
				AT5G44460
				AT5G44500
				AT5G44860
				AT5G45170
				AT5G45275
				AT5G45320
				AT5G45520
				AT5G45630
				AT5G45720
				AT5G45810
				AT5G45840
				AT5G46070
				AT5G46160
				AT5G46250
				AT5G46360
				AT5G46400
				AT5G46410
				AT5G46420
				AT5G46470
				AT5G46580
				AT5G46620
				AT5G46730
				AT5G46910
				AT5G47000
				AT5G47080
				AT5G47230
				AT5G47560
				AT5G47760
				AT5G47970
				AT5G48170
				AT5G48180
				AT5G48385
				AT5G48520
				AT5G48545
				AT5G48570
				AT5G48610
				AT5G48650
				AT5G48840
				AT5G49130
				AT5G49330
				AT5G49350
				AT5G49440
				AT5G49520
				AT5G49525
				AT5G49580
				AT5G49610
				AT5G49650
				AT5G49680
				AT5G49700
				AT5G49740
				AT5G49770
				AT5G49920
				AT5G49990
				AT5G50175
				AT5G50300
				AT5G50310
				AT5G50330
				AT5G50350
				AT5G50360
				AT5G50380
				AT5G50450
				AT5G50780
				AT5G50900
				AT5G50970
				AT5G51190
				AT5G51510
				AT5G51520
				AT5G51570
				AT5G51700
				AT5G51850
				AT5G52040
				AT5G52110
				AT5G52180
				AT5G52190
				AT5G52490
				AT5G52530
				AT5G52547
				AT5G52780
				AT5G52950
				AT5G53020
				AT5G53060
				AT5G53120
				AT5G53210
				AT5G53250
				AT5G53280
				AT5G53300
				AT5G53360
				AT5G53500
				AT5G53550
				AT5G53570
				AT5G53620
				AT5G53750
				AT5G53870
				AT5G54160
				AT5G54270
				AT5G54310
				AT5G54430
				AT5G54630
				AT5G54710
				AT5G54810
				AT5G54830
				AT5G55040
				AT5G55110
				AT5G55500
				AT5G55560
				AT5G55850
				AT5G56240
				AT5G56310
				AT5G57015
				AT5G57160
				AT5G57270
				AT5G57420
				AT5G57540
				AT5G57550
				AT5G57655
				AT5G57810
				AT5G57930
				AT5G58530
				AT5G58580
				AT5G58760
				AT5G58782
				AT5G58870
				AT5G59030
				AT5G59050
				AT5G59160
				AT5G59220
				AT5G59340
				AT5G59360
				AT5G59380
				AT5G59480
				AT5G59680
				AT5G59730
				AT5G60220
				AT5G60390
				AT5G60410
				AT5G60548
				AT5G60550
				AT5G60680
				AT5G60700
				AT5G60760
				AT5G60920
				AT5G61090
				AT5G61130
				AT5G61190
				AT5G61520
				AT5G61540
				AT5G61600
				AT5G61670
				AT5G62130
				AT5G62170
				AT5G62190
				AT5G62260
				AT5G62280
				AT5G62560
				AT5G62880
				AT5G62930
				AT5G62960
				AT5G63140
				AT5G63450
				AT5G63470
				AT5G63490
				AT5G63600
				AT5G63670
				AT5G63700
				AT5G63850
				AT5G63890
				AT5G64090
				AT5G64130
				AT5G64540
				AT5G64541
				AT5G64560
				AT5G64780
				AT5G64790
				AT5G64813
				AT5G64840
				AT5G65050
				AT5G65060
				AT5G65110
				AT5G65160
				AT5G65170
				AT5G65205
				AT5G65210
				AT5G65670
				AT5G65810
				AT5G65920
				AT5G66052
				AT5G66300
				AT5G66310
				AT5G66750
				AT5G67600
				ATMtG00240
				ATMtG00510
				ATMtG00513
				ATMtG00516
				ATMtG00520
				ATMtG00560
				ATMtG00570
				ATMtG00580
				ATMtG00720
				ATMtG00960
				ATMtG00970
				ATMtG01020
				ATMtG01030
				ATMtG01050
				ATMtG01090
				ATMtG01250
				ATMtG01260
				ATMtG01280
				ATMtG01320
				ATMtG01330
				ATPtG01040
